# CONSTANS alters the circadian clock in *Arabidopsis thaliana*

**DOI:** 10.1101/2023.01.19.524697

**Authors:** Pedro de los Reyes, Francisco J Romero-Campero, He Gao, Gloria Serrano-Bueno, Jose M Romero, Federico Valverde

## Abstract

Plants are sessile organisms that have acquired highly plastic developmental strategies to adapt to the environment. Among these processes, the floral transition is essential to ensure reproductive success and is finely regulated by several internal and external genetic networks. The photoperiodic pathway, which controls the plant response to day length, is one of the most important pathways controlling flowering. In *Arabidopsis* photoperiodic flowering, *CONSTANS* (*CO*) is the central gene activating the expression of the florigen *FLOWERING LOCUS T* (*FT)* in the leaves at the end of a long day. *CO* expression is strongly regulated by the circadian clock. However, to date, no evidence has been reported regarding a feedback loop from the photoperiod pathway back to the circadian clock. Using transcriptional networks, we have identified relevant network motifs regulating the interplay between the circadian clock and the photoperiod pathway. Gene expression, chromatin immunoprecipitation experiments and phenotypic analysis allowed us to elucidate the role of CO over the circadian clock. Plants with altered *CO* expression showed a different internal clock period, measured by daily rhythmic movements in the leaves. We show that CO is able to activate key genes related to the circadian clock, such as *CCA1*, *LHY*, *PRR5* and *GI,* at the end of a long day by binding to specific sites on their promoters. Moreover, a significant number of PRR5 repressed target genes are upregulated by CO, and this could explain the phase transition promoted by CO. The CO-PRR5 complex interacts with the bZIP transcription factor HY5 and helps to localize the complex in the promoters of clock genes. Our results indicate that there may be a feedback loop in which CO communicates back to the circadian clock, feeding seasonal information to the circadian system.
