## Supplemental Table 3 for "CONSTANS alters the circadian clock in *Arabidopsis thaliana*"

### Sheet: table_s3
TAIR	SYMBOL
AT1G02820	AtLEA3
AT4G27360	NA
AT4G34550	NA
AT3G21150	AtBBX32
AT5G54585	NA
AT3G24460	NA
AT1G26790	CDF6
AT1G01060	LHY
AT2G46790	APRR9
AT2G27420	NA
AT5G66740	BDR8
AT3G09600	LCL5
AT1G51090	AtHMAD1
AT5G36910	THI2.2
AT5G24120	ATSIG5
AT1G55960	NA
AT5G54470	BBX29
AT5G48540	NA
AT5G28910	NA
AT5G14760	AO
AT5G22300	AtNIT4
AT2G15020	NA
AT3G21670	AtNPF6.4
AT5G42760	NA
AT4G19170	CCD4
AT3G27350	NA
AT4G15248	BBX30
AT2G45660	AGL20
AT1G57590	AtPAE2
AT5G58770	AtcPT4
AT1G05170	NA
AT2G41250	NA
AT1G64780	AMT1;2
AT5G61820	NA
AT2G19650	NA
AT1G58520	RXW8
AT1G55920	AtSAT1
AT5G54130	NA
AT2G46830	AtCCA1
AT3G57540	AtREM4.1
AT4G11211	NA
AT4G33040	ROXY21
AT5G62430	CDF1
AT4G21940	CPK15
AT2G26690	AtNPF6.2
AT1G72770	AtHAB1
AT3G18950	NA
AT4G27310	BBX28
AT3G52720	ACA1
AT1G80760	NIP6
AT5G49740	ATFRO7
AT5G24150	SQE5
AT4G26850	GGP
AT2G40900	UMAMIT11
AT5G25120	CYP71B11
AT2G20570	ATGLK1
AT2G40460	NA
AT3G52360	NA
AT3G24500	ATMBF1C
AT3G28270	AFL1
AT4G15490	UGT84A3
AT2G34490	CYP710A2
AT1G78290	SNRK2-8
AT5G10930	CIPK5
AT1G73600	AtPMT3
AT1G69252	NA
AT1G22770	FB
AT1G04530	TPR4
AT5G19875	NA
AT5G64170	LNK1
