## Supplemental Table 4 for "CONSTANS alters the circadian clock in *Arabidopsis thaliana*"

### Sheet: Table_S5
GO ID	Description	p-value	q-value	Enrichment (Target Ratio; BG Ration)	Genes
GO:0007623	circadian rhythm	1.57696e-07	1.70146e-05	17.3 (7/60; 149/22094)	AT1G01060 AT2G46790 AT3G09600 AT4G15248 AT2G46830 AT1G22770 AT5G64170
GO:0048511	rhythmic process	1.57696e-07	1.70146e-05	17.3 (7/60; 149/22094)	AT1G01060 AT2G46790 AT3G09600 AT4G15248 AT2G46830 AT1G22770 AT5G64170
GO:0042752	regulation of circadian rhythm	5.5739e-07	4.00929e-05	31.21 (5/60; 59/22094)	AT1G01060 AT3G09600 AT2G46830 AT1G22770 AT5G64170
GO:0009639	response to red or far red light	2.98576e-05	0.00161074	10 (6/60; 221/22094)	AT4G34550 AT3G21150 AT2G46790 AT5G24120 AT4G27310 AT1G22770
GO:0048580	regulation of post-embryonic development	0.000105485	0.00455252	6.41 (7/60; 402/22094)	AT4G34550 AT3G21150 AT4G15248 AT2G45660 AT4G27310 AT2G20570 AT1G22770
GO:0009409	response to cold	0.000157606	0.0056683	6.01 (7/60; 429/22094)	AT1G01060 AT5G54470 AT2G45660 AT5G58770 AT1G55920 AT2G46830 AT1G22770
GO:0048574	long-day photoperiodism, flowering	0.000188587	0.00581359	26.94 (3/60; 41/22094)	AT1G01060 AT2G46830 AT1G22770
GO:0048571	long-day photoperiodism	0.000265972	0.00717426	24.02 (3/60; 46/22094)	AT1G01060 AT2G46830 AT1G22770
GO:0048573	photoperiodism, flowering	0.00038413	0.00802743	11.69 (4/60; 126/22094)	AT1G01060 AT3G09600 AT2G46830 AT1G22770
GO:0080167	response to karrikin	0.000407767	0.00802743	11.51 (4/60; 128/22094)	AT5G48540 AT3G52360 AT1G78290 AT1G22770
GO:0010228	vegetative to reproductive phase transition of meristem	0.000409203	0.00802743	7.97 (5/60; 231/22094)	AT1G01060 AT3G09600 AT2G46830 AT5G62430 AT1G22770
GO:0032922	circadian regulation of gene expression	0.000470345	0.00845796	61.37 (2/60; 12/22094)	AT3G09600 AT5G64170
GO:0009648	photoperiodism	0.000556719	0.00924108	10.6 (4/60; 139/22094)	AT1G01060 AT3G09600 AT2G46830 AT1G22770
GO:0009909	regulation of flower development	0.00112908	0.0174032	8.77 (4/60; 168/22094)	AT3G21150 AT4G15248 AT2G45660 AT2G20570
GO:0045892	negative regulation of transcription, DNA-templated	0.00150863	0.0197004	5.96 (5/60; 309/22094)	AT3G21150 AT2G46790 AT2G46830 AT5G62430 AT4G27310
GO:1902679	negative regulation of RNA biosynthetic process	0.001552	0.0197004	5.92 (5/60; 311/22094)	AT3G21150 AT2G46790 AT2G46830 AT5G62430 AT4G27310
GO:1903507	negative regulation of nucleic acid-templated transcription	0.001552	0.0197004	5.92 (5/60; 311/22094)	AT3G21150 AT2G46790 AT2G46830 AT5G62430 AT4G27310
GO:0051253	negative regulation of RNA metabolic process	0.00180722	0.0208032	5.72 (5/60; 322/22094)	AT3G21150 AT2G46790 AT2G46830 AT5G62430 AT4G27310
GO:0009637	response to blue light	0.0018317	0.0208032	12.41 (3/60; 89/22094)	AT3G21150 AT5G24120 AT1G22770
GO:0071214	cellular response to abiotic stimulus	0.00206217	0.0211902	7.44 (4/60; 198/22094)	AT3G21150 AT2G46790 AT5G24120 AT3G28270
GO:0104004	cellular response to environmental stimulus	0.00206217	0.0211902	7.44 (4/60; 198/22094)	AT3G21150 AT2G46790 AT5G24120 AT3G28270
GO:0045934	negative regulation of nucleobase-containing compound metabolic process	0.00226052	0.021909	5.43 (5/60; 339/22094)	AT3G21150 AT2G46790 AT2G46830 AT5G62430 AT4G27310
GO:0009640	photomorphogenesis	0.00234183	0.021909	11.39 (3/60; 97/22094)	AT4G34550 AT3G21150 AT4G27310
GO:0071483	cellular response to blue light	0.00243671	0.021909	27.28 (2/60; 27/22094)	AT3G21150 AT5G24120
GO:0071482	cellular response to light stimulus	0.00309269	0.0265913	10.32 (3/60; 107/22094)	AT3G21150 AT2G46790 AT5G24120
GO:2000241	regulation of reproductive process	0.0035667	0.0265913	4.88 (5/60; 377/22094)	AT3G21150 AT4G15248 AT2G45660 AT2G20570 AT1G22770
GO:2000113	negative regulation of cellular macromolecule biosynthetic process	0.00360709	0.0265913	4.87 (5/60; 378/22094)	AT3G21150 AT2G46790 AT2G46830 AT5G62430 AT4G27310
GO:0016126	sterol biosynthetic process	0.00362735	0.0265913	22.32 (2/60; 33/22094)	AT5G24150 AT2G34490
GO:0010558	negative regulation of macromolecule biosynthetic process	0.00368885	0.0265913	4.85 (5/60; 380/22094)	AT3G21150 AT2G46790 AT2G46830 AT5G62430 AT4G27310
GO:0071478	cellular response to radiation	0.00369684	0.0265913	9.69 (3/60; 114/22094)	AT3G21150 AT2G46790 AT5G24120
GO:0010099	regulation of photomorphogenesis	0.00407343	0.0283549	21.04 (2/60; 35/22094)	AT4G34550 AT4G27310
GO:0031327	negative regulation of cellular biosynthetic process	0.00462973	0.0312202	4.59 (5/60; 401/22094)	AT3G21150 AT2G46790 AT2G46830 AT5G62430 AT4G27310
GO:0009890	negative regulation of biosynthetic process	0.00492736	0.0322204	4.52 (5/60; 407/22094)	AT3G21150 AT2G46790 AT2G46830 AT5G62430 AT4G27310
