## Supplemental Table 5 for "CONSTANS alters the circadian clock in *Arabidopsis thaliana*"

### Sheet: CO_7d_clusters_intersections
clusters	P-value
trough_ZT02_peak_ZT02	1
trough_ZT02_peak_ZT06	0.804951
trough_ZT02_peak_ZT10	0.990518
trough_ZT02_peak_ZT14	0.842343
trough_ZT02_peak_ZT18	0.978007
trough_ZT02_peak_ZT22	0.981341
trough_ZT06_peak_ZT02	0.999763
trough_ZT06_peak_ZT06	1
trough_ZT06_peak_ZT10	1
trough_ZT06_peak_ZT14	0.997791
trough_ZT06_peak_ZT18	0.807117
trough_ZT06_peak_ZT22	0.999937
trough_ZT10_peak_ZT02	4.72158e-66
trough_ZT10_peak_ZT06	0.462292
trough_ZT10_peak_ZT10	1
trough_ZT10_peak_ZT14	1
trough_ZT10_peak_ZT18	0.23887
trough_ZT10_peak_ZT22	0.0598741
trough_ZT14_peak_ZT02	1.2131e-08
trough_ZT14_peak_ZT06	0.00421839
trough_ZT14_peak_ZT10	1
trough_ZT14_peak_ZT14	1
trough_ZT14_peak_ZT18	0.958041
trough_ZT14_peak_ZT22	0.788781
trough_ZT18_peak_ZT02	5.02098e-42
trough_ZT18_peak_ZT06	0.000203827
trough_ZT18_peak_ZT10	0.635056
trough_ZT18_peak_ZT14	0.714378
trough_ZT18_peak_ZT18	1
trough_ZT18_peak_ZT22	0.231481
trough_ZT22_peak_ZT02	6.30997e-12
trough_ZT22_peak_ZT06	0.118135
trough_ZT22_peak_ZT10	0.747283
trough_ZT22_peak_ZT14	0.567329
trough_ZT22_peak_ZT18	0.1978
trough_ZT22_peak_ZT22	1
