## Supplemental Table 8 for "CONSTANS alters the circadian clock in *Arabidopsis thaliana*"

### Sheet: bed_intersections
TF1	TF2	number of intersections	random intersections	p-value	FDR
HY5	CO	423	91.827 +- 9.3266912523666	0.0001	0.0001
PRR5_1	CO	2132	286.4514 +- 16.9317780091358	0.0001	0.0001
PRR5_HY5	CO	425	39.2444 +- 7.36245130434972	0.0001	0.0001
PRR5_1	HY5_CO	281	27.5524 +- 5.34019718836309	0.0001	0.0001
CO	HY5	496	133.799 +- 11.8482081769228	0.0001	0.0001
PRR5_1	HY5	1603	478.6958 +- 24.5070871808995	0.0001	0.0001
PRR5_CO	HY5	405	84.7483 +- 10.1410074012946	0.0001	0.0001
CO	PRR5_1	976	200.3608 +- 13.6687346448265	0.0001	0.0001
HY5_CO	PRR5_1	284	23.8748 +- 4.76940244474798	0.0001	0.0001
HY5	PRR5_1	963	209.4439 +- 14.1100943393808	0.0001	0.0001
HY5	PRR5_CO	275	49.0484 +- 6.91041480833693	0.0001	0.0001
CO	PRR5_HY5	289	59.0392 +- 8.13671211045327	0.0001	0.0001
